# Cell-specific polymerization-driven biomolecular condensate formation fine-tunes root tissue morphogenesis

**DOI:** 10.1101/2024.04.02.587845

**Authors:** Jianbin Su, Xianjin Xu, Leland J. Cseke, Sean Whittier, Ruimei Zhou, Zhengzhi Zhang, Zackary Dietz, Kamal Singh, Bing Yang, Shi-You Chen, William Picking, Xiaoqin Zou, Walter Gassmann

**Affiliations:** Division of Plant Science and Technology; Interdisciplinary Plant Group, University of Missouri, USA; Dalton Cardiovascular Research Center; Department of Physics and Astronomy; Department of Biochemistry; Institute for Data Science and Informatics; Department of Veterinary Pathobiology; Department of Surgery; Christopher S. Bond Life Sciences Center, University of Missouri, USA; Donald Danforth Plant Science Center, St. Louis, Missouri, USA

**Keywords:** Biomolecular condensate, polymerization, lateral root cap (LRC), SRFR1, late embryogenesis abundant (LEA), dehydrin, DVL2

## Abstract

Formation of biomolecular condensates can be driven by weak multivalent interactions and emergent polymerization. However, the mechanism of polymerization-mediated condensate formation is less studied. We found lateral root cap cell (LRC)-specific SUPPRESSOR OF RPS4-RLD1 (SRFR1) condensates fine-tune primary root development. Polymerization of the SRFR1 N-terminal domain is required for both LRC condensate formation and optimal root growth. Surprisingly, the first intrinsically disordered region (IDR1) of SRFR1 can be functionally substituted by a specific group of intrinsically disordered proteins known as dehydrins. This finding facilitated the identification of functional segments in the IDR1 of SRFR1, a generalizable strategy to decode unknown IDRs. With this functional information we further improved root growth by modifying the SRFR1 condensation module, providing a strategy to improve plant growth and resilience.
