## Supplementary material for "Cell-specific polymerization-driven biomolecular condensate formation fine-tunes root tissue morphogenesis": Table S1

### Sheet: Primers for cloning
Name	Sequence	Sequence	Sequence	Sequence	Sequence	Sequence	Sequence	Sequence
SRFR1Cas9-LP	CAAGGGTATAAAAGTGCGTTGCAG
SRFR1Cas9-RP	CTTTCGTGCAATACATCAGGTGAG
SRFR1Cas9-seq1927	CACATGAGTCATCTAGCGAATTGG
SRFR1Cas9-seq2938	GGCGAACATTAGTAACAAGCCTTG
pCambia1300-Cas9-SRFR1CRISPR SRFR1 CRISPR gRNA1	ATTGGCTGAAAGTTCCGATCGGTT	AAACAACCGATCGGAACTTTCAGC
pCambia1300-Cas9-SRFR1CRISPR SRFR1 CRISPR gRNA2	ATTGGGAAGCGGAGAGGACAGGCT	AAACAGCCTGTCCTCTCCGCTTCC
pCambia2300-YFP-HA-gSRFR1WT	AatII-YFP-LP: AAAGACGTCATGGTGAGCAAGGGCGAGGAG	SpeI-YFP-RP: ATAACTAGTCTTGTACAGCTCGTCCATGCC
pCambia2300-YFP-HA-gSRFR1Del_PANT	PANTdel-LP: CCGTCAAAGTCTTCTCTCTTTACC	PANTdel-Overlap-RP: CGCCATAAGACTAGCATAATCTGG	PANTdel-Overlap-LP: GCTAGTCTTATGGCGGCCACCGAGTCTCCGCAAGAG	PANTdel-RP: TTTCCCTAAACAACCTCCGAAAAG
pCambia2300-YFP-HA-gSRFR1Del_PANT-IDR1	PANTdel-LP: CCGTCAAAGTCTTCTCTCTTTACC	PANTdel-Overlap-RP: CGCCATAAGACTAGCATAATCTGG	PANT-IDR1del-Overlap-LP: GCTAGTCTTATGGCGTCGGGAACCCATTCCATAAGT	PANT-IDR1del-RP: CAAGAGAAGCAAATGCTAGTCCCT
pCambia2300-YFP-HA-gSRFR1Del_IDR2	IDR2del-LP: GTTGCCACAAAGTCGGACTTTTAC	IDR2del-Overlap-RP: TTTCTTTCCATTTTTTGTAGTGCCTT	IDR2del-Overlap-LP: AAAAATGGAAAGAAATCATCAGGCCGCTCTATCTTGTCT	IDR2-del-RP: ATGCTTAGGTCTTACCTCCCAAGC
pCambia2300-YFP-HA-gSRFR1L13T F47T K101A	L13T-LP: GATTCGAGACAGCCAAGCACTGCAGTTCACGG	L13T-RP: GCTTGGCTGTCTCGAATCGTTCCGATGTCGCC	F47T-LP: ATAGAGCGACTTGTTATAATCAATTGGAGCTTC	F47-RP-genomic: TATAACAAGTCGCTCTATTGCTGAAACCAAATTC	K101A-LP: AAGGGTATGCAAGTGCGTTGCAGCAGACAGCAG	K101A-RP: ACGCACTTGCATACCCTTGCTCCAAAACAAGAAC
pCambia2300-YFP-HA-gSRFR1F47T E115A	F47T-LP: ATAGAGCGACTTGTTATAATCAATTGGAGCTTC	F47-RP-genomic: TATAACAAGTCGCTCTATTGCTGAAACCAAATTC	E115A-LP: GTTACTTGCATTAGAAGAACTCTTAAAAGATG	E115A-RP: CTTCTAATGCAAGTAACTGCTTCACATCTGC
pCambia2300-YFP-HA-gSRFR1IDR1 - HIRD11	HIRD11-LP: CGAACGCGTatggcaggactcatcaacaag	HIRD11-RP: GCGCCCGGGatcgctgtcgctgtcactgc
pCambia2300-YFP-HA-gSRFR1IDR1 - ERD14	ERD14-LP: CGAACGCGTATGGCTGAGGAAATCAAGAAT	ERD14-RP: GCGCCCGGGTTCTTTATCTTTCTTCTCCT
pCambia2300-YFP-HA-gSRFR1IDR1 - COR47	COR47-LP: CGAACGCGTatggctgaggagtacaagaac	COR47-RP: GCGCCCGGGatcatcagactctttttctt
pCambia2300-YFP-HA-gSRFR1p1	E148K E152K-LP: CATAGTAAGAAGTCTGATAAAAAAAGTGACAAGCTGG	E148K E152K-RP: TTTTTTATCAGACTTCTTACTATGATAGGCAGGGG	E148K E152K D155N D158N-LP: AAAAGTAACAAGCTGAACAACCATGAATCAGGAGCAAG	E148K E152K D155N D158N-RP: GGTTGTTCAGCTTGTTACTTTTTTTATCAGACTTCTT
pCambia2300-YFP-HA-gSRFR1p3	D235H D238H-LP: GTTCTCATTTGCATCATAATTTAGCTGAAAGTTCCG	D235H D238H-RP: AATTATGATGCAAATGAGAACCATTACAAGGTTTAC	D235H D238H E242H D245K-LP: AGCTAAAAGTTCCCATCGGTTCGGGGAGCTATCGAT	D235H D238H E242H D245K-RP: CGATGGGAACTTTTAGCTAAATTATGATGCAAATGAGAAC
pGEX-4T-3-YFP	GEX4T3-YFP-LP: TGGTGAGCAAGGGCGAGGAGC	GEX4T3-YFP-RP: ATGCGGCCGTCACTTGTACAGCTCGTCCATGCCG
pGEX-4T-3-YFP-PANT	GEX4T3-YFP-LP: TGGTGAGCAAGGGCGAGGAGC	GEX4T3-PANT-RP: ATGCGGCCGTCAATGACTTTTTAAAATCCCATC
pGEX-4T-3-YFP-PANT-IDR1	GEX4T3-YFP-LP: TGGTGAGCAAGGGCGAGGAGC	GEX4T3-IDR1-RP: ATGCGGCCGTCATATTCTTGCTATGGTGTACTTC
pGEX-4T-3-YFP-6His-PANT	BglII-6His-LP: GATCTAGCCATCATCATCATCATCACAGCAGCGGCG	SalI-6His-RP: TCGACGCCGCTGCTGTGATGATGATGATGATGGCTA
pGEX-4T-3-YFP-6His-PANTR20A	BglII-6His-LP: GATCTAGCCATCATCATCATCATCACAGCAGCGGCG	SalI-6His-RP: TCGACGCCGCTGCTGTGATGATGATGATGATGGCTA	R20A-LP: GCAGTTCAGCGAACTGGTCTAAAGCGATCCGAG	R20A-RP: ACCAGTTCGCTGAACTGCAGTGCTTGGCTAACT
pCMV-eYFP-SRFR1	CMV-Adaptor-LP: GATCCGGTACCGAGGAGATCTGCCGCCGCGATCGCCATG	CMV-YFP-LP: GCCGCCGCGATCGCCATGGTGAGCAAGGGCGAGGAGCTG	CMV-SRFR1-RP: GGTGGATCCCGGGTCAATC
pCMV-eYFP-PANT	CMV-Adaptor-LP: GATCCGGTACCGAGGAGATCTGCCGCCGCGATCGCCATG	CMV-YFP-LP: GCCGCCGCGATCGCCATGGTGAGCAAGGGCGAGGAGCTG	CMV-PANT-RP: GTGGATCCCGGGTCAATGAC
pCMV-eYFP-IDR1SRFR1	CMV-Adaptor-LP: GATCCGGTACCGAGGAGATCTGCCGCCGCGATCGCCATG	CMV-YFP-LP: GCCGCCGCGATCGCCATGGTGAGCAAGGGCGAGGAGCTG	CMV-IDR1SRFR1-RP: GCGCCCGGGTCATATTCTTGCTATGGTGTAC
pCMV-eYFP-PANT-IDR1SRFR1	CMV-Adaptor-LP: GATCCGGTACCGAGGAGATCTGCCGCCGCGATCGCCATG	CMV-YFP-LP: GCCGCCGCGATCGCCATGGTGAGCAAGGGCGAGGAGCTG	CMV-PANT-IDR1SRFR1-RP: ATCCCGGGTCATATGGAATGGGTTCCCGATATTC
pCMV-eYFP-DVL2	CMV-Adaptor-LP: GATCCGGTACCGAGGAGATCTGCCGCCGCGATCGCCATG	CMV-YFP-LP: GCCGCCGCGATCGCCATGGTGAGCAAGGGCGAGGAGCTG	CMV-DVL2-RP: GATCCCGGGctacataacatccacaaagaac
pCMV-eYFP-DIX	CMV-Adaptor-LP: GATCCGGTACCGAGGAGATCTGCCGCCGCGATCGCCATG	CMV-YFP-LP: GCCGCCGCGATCGCCATGGTGAGCAAGGGCGAGGAGCTG	CMV-DIX-RP: ATGCCCGGGTCAtgaggacaccagccagg
pCMV-eYFP-IDR1DVL2	CMV-Adaptor-LP: GATCCGGTACCGAGGAGATCTGCCGCCGCGATCGCCATG	CMV-YFP-LP: GCCGCCGCGATCGCCATGGTGAGCAAGGGCGAGGAGCTG	CMV-IDR1DVL2-RP: GTGCCCGGGTCAgagagacattgtggaat
pCMV-eYFP-DIX-IDR1DVL2	CMV-Adaptor-LP: GATCCGGTACCGAGGAGATCTGCCGCCGCGATCGCCATG	CMV-YFP-LP: GCCGCCGCGATCGCCATGGTGAGCAAGGGCGAGGAGCTG	CMV-IDR1DVL2-RP: GTGCCCGGGTCAgagagacattgtggaat
pSAT6-mRFP-IDR1SRFR1	PANT-IDR1SRFR1-I-LP: TTCTGCAGTCGACGGTACCATG	PANT-IDR1SRFR1-I-RP: ATCCCGGGTCATATGGAATGGGTTCCCGATATTC
pSAT6-eYFP-SRFR1FL	SRFR1-LP: GACGGTACCATGGCGACGGCGACGGCGAC	SRFR1-Stop-RP: GATCCCGGGTCAATCGTTGTAAGTGCTAAG
pSAT6-eYFP-PANT-Stop	SRFR1-LP: GGTACCATGGCGACGGCGACGGCGAC	PANT-RP: GATCCCGGGTCAATGACTTTTTAAAATCCCATC
pSAT6-eYFP-IDR1SRFR1	PANT-IDR1SRFR1-I-LP: TTCTGCAGTCGACGGTACCATG	PANT-IDR1SRFR1-I-RP: ATCCCGGGTCATATGGAATGGGTTCCCGATATTC
pSAT6-eYFP-PANT-IDR1SRFR1-Stop	SRFR1-LP: GACGGTACCATGGCGACGGCGACGGCGAC	PANT-IDR1SRFR1-I-RP: ATCCCGGGTCATATGGAATGGGTTCCCGATATTC
pSAT6-eYFP-IDR1SRFR1-SMiT	IDR1SRFR1-SMiT-LP: ACTGGTACCGCCACCGAGTCTCCGCAAG	IDR1SRFR1-SMiT-RP: ATCCCGGGTCATGCATCAAGTTCCACGTCAAC
pSAT6-eYFP-SMiT	SMiT-LP: CGCGGTACCATAAGTGTGGATTTTCGAC	SMiT-RP: ATCCCGGGTCATGCATCAAGTTCCACG
pSAT6-eYFP-SRFR1N	SRFR1-LP: GACGGTACCATGGCGACGGCGACGGCGAC	SRFR1N-CDS-RP: CCCGGGTCATGCATCAAGTTCCACGTCAAC
pSAT6-eYFP-SRFR1C	SRFR1C-CDS-LP: GGTACCGCAGTGGAGAAATTTGTTCTTC	SRFR1-Stop-RP: GATCCCGGGTCAATCGTTGTAAGTGCTAAG
pSAT6-eYFP-SRFR1Del_PANT	SRFR1-CDS-IDR1-LP: GGTACCGCCACCGAGTCTCCGCAA	SRFR1-Stop-RP: GATCCCGGGTCAATCGTTGTAAGTGCTAAG
pSAT6-eYFP-SRFR1Del_IDR1	IDR1del-CDS-LP: TCAAGGTGAACTTCAAGATCCGC	IDR1del-CDS-Overlap-RP: CTCTTGCGGAGACTCGGTGGC	IDR1del-CDS-Overlap-LP: GAGTCTCCGCAAGAGATAAGTGTGGATTTTCGACTT	IDR1del-CDS-RP: CGAAGAATATTCGCCTTCTGTTTGG
pSAT6-eYFP-SRFR1Del_IDR2	IDR2del-CDS-LP: GGCGTTTTATCAGAAGGAGCTT	IDR2del-CDS-Overlap-RP: CCTCCGGTTTTTCTTTCCATTTTT	IDR2del-CDS-Overlap-LP: AAGAAAAACCGGAGGCGCTCTATCTTGTCTTGGCAA	IDR2del-CDS-RP: ACAGCTATGACCATGATTACTGGC
pSAT6-eYFP-PANTS18A	S18A-LP: AGCACTGCGCTTCACGGAACTGGTCTAAAGCG	S18A-RP: TCCGTGAAGCGCAGTGCTTGGCTAACTCGAAT
pSAT6-eYFP-PANTK111A	K111A-LP: CAGATGTGGCGCAGTTACTTGAATTAGAAGAAC	K111A-RP: GTAACTGCGCCACATCTGCTGTCTGCTGCAACG
pSAT6-eYFP-PANTK111E	K111E-LP: GATGTGGAGCAGTTACTTGAATTAGAAGAACTCT	K111E-RP: ACTGCTCCACATCTGCTGTCTGCTGC
pSAT6-eYFP-PANTE115A	E115A-LP: GTTACTTGCATTAGAAGAACTCTTAAAAGATG	E115A-RP: CTTCTAATGCAAGTAACTGCTTCACATCTGC
pSAT6-eYFP-PANTE115K	E115K-LP: GTTACTTAAATTAGAAGAACTCTTAAAAGATGCAAG	E115K-RP: TCTAATTTAAGTAACTGCTTCACATCTG
pSAT6-eYFP-PANTE117A	E117A-LP: TGAATTAGCAGAACTCTTAAAAGATGCAAGAC	E117A-RP: AGAGTTCTGCTAATTCAAGTAACTGCTTCAC
pSAT6-eYFP-PANTS18A K111A	K111A-LP: CAGATGTGGCGCAGTTACTTGAATTAGAAGAAC	K111A-RP: GTAACTGCGCCACATCTGCTGTCTGCTGCAACG	S18A-LP: AGCACTGCGCTTCACGGAACTGGTCTAAAGCG	S18A-RP: TCCGTGAAGCGCAGTGCTTGGCTAACTCGAAT
pSAT6-eYFP-PANTS18A E115A	E115A-LP: GTTACTTGCATTAGAAGAACTCTTAAAAGATG	E115A-RP: CTTCTAATGCAAGTAACTGCTTCACATCTGC	S18A-LP: AGCACTGCGCTTCACGGAACTGGTCTAAAGCG	S18A-RP: TCCGTGAAGCGCAGTGCTTGGCTAACTCGAAT
pSAT6-eYFP-PANTL13T	L13T-LP: GATTCGAGACAGCCAAGCACTGCAGTTCACGG	L13T-RP: GCTTGGCTGTCTCGAATCGTTCCGATGTCGCC
pSAT6-eYFP-PANTF47T	F47T-LP: ATAGAGCGACTTGTTATAATCAATTGGAGCTTC	F47T-RP: TATAACAAGTCGCTCTATTGCATATATCCAAAAT
pSAT6-eYFP-PANTV110T	V110T-LP: CAGCAGATACGAAGCAGTTACTTGAATTAGAAG	V110T-RP: ACTGCTTCGTATCTGCTGTCTGCTGCAACGCAC
pSAT6-eYFP-PANTL114T	L114T-LP: AGCAGTTAACTGAATTAGAAGAACTCTTAAAAG	L114T-RP: CTAATTCAGTTAACTGCTTCACATCTGCTGTC
pSAT6-eYFP-PANTL13T F47T	L13T-LP: GATTCGAGACAGCCAAGCACTGCAGTTCACGG	L13T-RP: GCTTGGCTGTCTCGAATCGTTCCGATGTCGCC	F47T-LP: ATAGAGCGACTTGTTATAATCAATTGGAGCTTC	F47T-RP: TATAACAAGTCGCTCTATTGCATATATCCAAAAT
pSAT6-eYFP-PANTF47T V110T	F47T-LP: ATAGAGCGACTTGTTATAATCAATTGGAGCTTC	F47T-RP: TATAACAAGTCGCTCTATTGCATATATCCAAAAT	V110T-LP: CAGCAGATACGAAGCAGTTACTTGAATTAGAAG	V110T-RP: ACTGCTTCGTATCTGCTGTCTGCTGCAACGCAC
pSAT6-eYFP-PANTF47T L114T	F47T-LP: ATAGAGCGACTTGTTATAATCAATTGGAGCTTC	F47T-RP: TATAACAAGTCGCTCTATTGCATATATCCAAAAT	L114T-LP: AGCAGTTAACTGAATTAGAAGAACTCTTAAAAG	L114T-RP: CTAATTCAGTTAACTGCTTCACATCTGCTGTC
pSAT6-eYFP-PANTV110T L114T	V110T-LP: CAGCAGATACGAAGCAGTTACTTGAATTAGAAG	V110T-RP: ACTGCTTCGTATCTGCTGTCTGCTGCAACGCAC	V110T L114T-LP: GCAGTTAACTGAATTAGAAGAACTCTTAAAAGATGC	V110T L114T-RP: CTAATTCAGTTAACTGCTTCGTATCTGCTGTC
pSAT6-eYFP-PANTL13T F47T V110T	L13T-LP: GATTCGAGACAGCCAAGCACTGCAGTTCACGG	L13T-RP: GCTTGGCTGTCTCGAATCGTTCCGATGTCGCC	F47T-LP: ATAGAGCGACTTGTTATAATCAATTGGAGCTTC	F47T-RP: TATAACAAGTCGCTCTATTGCATATATCCAAAAT	V110T-LP: CAGCAGATACGAAGCAGTTACTTGAATTAGAAG	V110T-RP: ACTGCTTCGTATCTGCTGTCTGCTGCAACGCAC
pSAT6-eYFP-PANTL13T F47T L114T	L13T-LP: GATTCGAGACAGCCAAGCACTGCAGTTCACGG	L13T-RP: GCTTGGCTGTCTCGAATCGTTCCGATGTCGCC	F47T-LP: ATAGAGCGACTTGTTATAATCAATTGGAGCTTC	F47T-RP: TATAACAAGTCGCTCTATTGCATATATCCAAAAT	L114T-LP: AGCAGTTAACTGAATTAGAAGAACTCTTAAAAG	L114T-RP: CTAATTCAGTTAACTGCTTCACATCTGCTGTC
pSAT6-eYFP-PANTF47T V110T L114T	F47T-LP: ATAGAGCGACTTGTTATAATCAATTGGAGCTTC	F47T-RP: TATAACAAGTCGCTCTATTGCATATATCCAAAAT	V110T-LP: CAGCAGATACGAAGCAGTTACTTGAATTAGAAG	V110T-RP: ACTGCTTCGTATCTGCTGTCTGCTGCAACGCAC	V110T L114T-LP: GCAGTTAACTGAATTAGAAGAACTCTTAAAAGATGC	V110T L114T-RP: CTAATTCAGTTAACTGCTTCGTATCTGCTGTC
pSAT6-eYFP-PANTL13T K111A	K111A-LP: CAGATGTGGCGCAGTTACTTGAATTAGAAGAAC	K111A-RP: GTAACTGCGCCACATCTGCTGTCTGCTGCAACG	L13T-LP: GATTCGAGACAGCCAAGCACTGCAGTTCACGG	L13T-RP: GCTTGGCTGTCTCGAATCGTTCCGATGTCGCC
pSAT6-eYFP-PANTF47T K111A	K111A-LP: CAGATGTGGCGCAGTTACTTGAATTAGAAGAAC	K111A-RP: GTAACTGCGCCACATCTGCTGTCTGCTGCAACG	F47T-LP: ATAGAGCGACTTGTTATAATCAATTGGAGCTTC	F47T-RP: TATAACAAGTCGCTCTATTGCATATATCCAAAAT
pSAT6-eYFP-PANTL13T E115A	E115A-LP: GTTACTTGCATTAGAAGAACTCTTAAAAGATG	E115A-RP: CTTCTAATGCAAGTAACTGCTTCACATCTGC	L13T-LP: GATTCGAGACAGCCAAGCACTGCAGTTCACGG	L13T-RP: GCTTGGCTGTCTCGAATCGTTCCGATGTCGCC
pSAT6-eYFP-PANTF47T E115A	E115A-LP: GTTACTTGCATTAGAAGAACTCTTAAAAGATG	E115A-RP: CTTCTAATGCAAGTAACTGCTTCACATCTGC	F47T-LP: ATAGAGCGACTTGTTATAATCAATTGGAGCTTC	F47T-RP: TATAACAAGTCGCTCTATTGCATATATCCAAAAT
pSAT6-eYFP-PANTV110T K111E	V110T-LP: CAGCAGATACGAAGCAGTTACTTGAATTAGAAG	V110T-RP: ACTGCTTCGTATCTGCTGTCTGCTGCAACGCAC	V110T K111E-LP: GATACGGAGCAGTTACTTGAATTAGAAGAACTC	V110T K111E-RP: AACTGCTCCGTATCTGCTGTCTGCTGC
pSAT6-eYFP-PANTV110T E115K	V110T-LP: CAGCAGATACGAAGCAGTTACTTGAATTAGAAG	V110T-RP: ACTGCTTCGTATCTGCTGTCTGCTGCAACGCAC	V110T E115K-LP: GTTACTTAAATTAGAAGAACTCTTAAAAGATGC	V110T E115K-RP: TCTAATTTAAGTAACTGCTTCGTATCTGC
pSAT6-eYFP-PANTF47T V110T K111E	F47T-LP: ATAGAGCGACTTGTTATAATCAATTGGAGCTTC	F47T-RP: TATAACAAGTCGCTCTATTGCATATATCCAAAAT	V110T-LP: CAGCAGATACGAAGCAGTTACTTGAATTAGAAG	V110T-RP: ACTGCTTCGTATCTGCTGTCTGCTGCAACGCAC	V110T K111E-LP: GATACGGAGCAGTTACTTGAATTAGAAGAACTC	V110T K111E-RP: AACTGCTCCGTATCTGCTGTCTGCTGC
pSAT6-eYFP-PANTF47T V110T E115K	F47T-LP: ATAGAGCGACTTGTTATAATCAATTGGAGCTTC	F47T-RP: TATAACAAGTCGCTCTATTGCATATATCCAAAAT	V110T-LP: CAGCAGATACGAAGCAGTTACTTGAATTAGAAG	V110T-RP: ACTGCTTCGTATCTGCTGTCTGCTGCAACGCAC	V110T E115K-LP: GTTACTTAAATTAGAAGAACTCTTAAAAGATGC	V110T E115K-RP: TCTAATTTAAGTAACTGCTTCGTATCTGC
pSAT6-eYFP-PANTL13T F47T V110T K111E	L13T-LP: GATTCGAGACAGCCAAGCACTGCAGTTCACGG	L13T-RP: GCTTGGCTGTCTCGAATCGTTCCGATGTCGCC	F47T-LP: ATAGAGCGACTTGTTATAATCAATTGGAGCTTC	F47T-RP: TATAACAAGTCGCTCTATTGCATATATCCAAAAT	V110T-LP: CAGCAGATACGAAGCAGTTACTTGAATTAGAAG	V110T-RP: ACTGCTTCGTATCTGCTGTCTGCTGCAACGCAC	V110T K111E-LP: GATACGGAGCAGTTACTTGAATTAGAAGAACTC	V110T K111E-RP: AACTGCTCCGTATCTGCTGTCTGCTGC
pSAT6-eYFP-PANTL13T F47T V110T E115K	L13T-LP: GATTCGAGACAGCCAAGCACTGCAGTTCACGG	L13T-RP: GCTTGGCTGTCTCGAATCGTTCCGATGTCGCC	F47T-LP: ATAGAGCGACTTGTTATAATCAATTGGAGCTTC	F47T-RP: TATAACAAGTCGCTCTATTGCATATATCCAAAAT	V110T-LP: CAGCAGATACGAAGCAGTTACTTGAATTAGAAG	V110T-RP: ACTGCTTCGTATCTGCTGTCTGCTGCAACGCAC	V110T E115K-LP: GTTACTTAAATTAGAAGAACTCTTAAAAGATGC	V110T E115K-RP: TCTAATTTAAGTAACTGCTTCGTATCTGC
pSAT6-eYFP-PANTL13T F47T E115A	L13T-LP: GATTCGAGACAGCCAAGCACTGCAGTTCACGG	L13T-RP: GCTTGGCTGTCTCGAATCGTTCCGATGTCGCC	F47T-LP: ATAGAGCGACTTGTTATAATCAATTGGAGCTTC	F47T-RP: TATAACAAGTCGCTCTATTGCATATATCCAAAAT	E115A-LP: GTTACTTGCATTAGAAGAACTCTTAAAAGATG	E115A-RP: CTTCTAATGCAAGTAACTGCTTCACATCTGC
pSAT6-eYFP-PANTL13T F47T E115A E117A	L13T-LP: GATTCGAGACAGCCAAGCACTGCAGTTCACGG	L13T-RP: GCTTGGCTGTCTCGAATCGTTCCGATGTCGCC	F47T-LP: ATAGAGCGACTTGTTATAATCAATTGGAGCTTC	F47T-RP: TATAACAAGTCGCTCTATTGCATATATCCAAAAT	E115A-LP: GTTACTTGCATTAGAAGAACTCTTAAAAGATG	E115A-RP: CTTCTAATGCAAGTAACTGCTTCACATCTGC	E115A E117A-LP: GCATTAGCAGAACTCTTAAAAGATGCAAGACG	E115A E117A-RP: AGAGTTCTGCTAATGCAAGTAACTGCTTCAC
pSAT6-eYFP-PANTL13T F47T K101A	L13T-LP: GATTCGAGACAGCCAAGCACTGCAGTTCACGG	L13T-RP: GCTTGGCTGTCTCGAATCGTTCCGATGTCGCC	F47T-LP: ATAGAGCGACTTGTTATAATCAATTGGAGCTTC	F47T-RP: TATAACAAGTCGCTCTATTGCATATATCCAAAAT	K101A-LP: AAGGGTATGCAAGTGCGTTGCAGCAGACAGCAG	K101A-RP: ACGCACTTGCATACCCTTGCTCCAAAACAAGAAC
pSAT6-eYFP-PANTF11S	F11S-LP: CTCGGATCGTTCCGATGTCGCCGTCGCC	F11S-RP: ACGATCCGAGTTAGCCAAGCACTGCAGTTC
pSAT6-eYFP-PANTL104T	L104T-LP: AGTGCGACGCAGCAGACAGCAGATGTGAAGC	L104T-RP: TGCTGCGTCGCACTTTTATACCCTTGCTCCAAAAC
pSAT6-eYFP-PANTF11S L104T	F11S-LP: CTCGGATCGTTCCGATGTCGCCGTCGCC	F11S-RP: ACGATCCGAGTTAGCCAAGCACTGCAGTTC	L104T-LP: AGTGCGACGCAGCAGACAGCAGATGTGAAGC	L104T-RP: TGCTGCGTCGCACTTTTATACCCTTGCTCCAAAAC
pSAT6-eYFP-PANTV93T L94T	L94T-LP: CAAAACAGTAACAGCTTCCTGTTTTCTCCCCAAAG	L94T-RP: GCTGTTACTGTTTTGGAGCAAGGGTATAAAAG	V93T L94T-LP: ACAGTAGTAGCTTCCTGTTTTCTCCCCAAAGC	V93T L94T-RP: GAAGCTACTACTGTTTTGGAGCAAGGGTATAAAAG
pSAT6-eYFP-PANTL94T	L94T-LP: CAAAACAGTAACAGCTTCCTGTTTTCTCCCCAAAG	L94T-RP: GCTGTTACTGTTTTGGAGCAAGGGTATAAAAG
pSAT6-eYFP-PANTK15A	K15A-LP: AGTTAGCCGCGCACTGCAGTTCACGGAACTG	K15A-RP: TGCAGTGCGCGGCTAACTCGAATCGTTCCGAT
pSAT6-eYFP-PANTQ90K	Q90K-LP: GAGAAAAAAGGAAGCTGTTCTTGTTTTGGAG	Q90K-RP: CTTCCTTTTTTCTCCCCAAAGCCAAAAGAG
pSAT6-eYFP-PANTE97A	E97A-LP: TGTTTTGGCGCAAGGGTATAAAAGTGCGTTG	E97A-RP: ACCCTTGCGCCAAAACAAGAACAGCTTCCTG
pSAT6-eYFP-PANTQ98K	Q98K-LP: TTGGAGAAAGGGTATAAAAGTGCGTTGC	Q98K-RP: ACCCTTTCTCCAAAACAAGAACAGCTTCC
pSAT6-eYFP-PANTQ90K Q98K	Q90K-LP: GAGAAAAAAGGAAGCTGTTCTTGTTTTGGAG	Q90K-RP: CTTCCTTTTTTCTCCCCAAAGCCAAAAGAG	Q98K-LP: TTGGAGAAAGGGTATAAAAGTGCGTTGC	Q98K-RP: ACCCTTTCTCCAAAACAAGAACAGCTTCC
pSAT6-eYFP-PANTK101A	K101A-LP: AAGGGTATGCAAGTGCGTTGCAGCAGACAGCAG	K101A-RP: ACGCACTTGCATACCCTTGCTCCAAAACAAGAAC
pSAT6-eYFP-PANTR124A	R124A-LP: AAGATGCAGCACGAGAAATTGATGGGATTTT	R124A-RP: TTTCTCGTGCTGCATCTTTTAAGAGTTCTTCT
pSAT6-eYFP-PANTK15A K101A	K15A-LP: AGTTAGCCGCGCACTGCAGTTCACGGAACTG	K15A-RP: TGCAGTGCGCGGCTAACTCGAATCGTTCCGAT	K101A-LP: AAGGGTATGCAAGTGCGTTGCAGCAGACAGCAG	K101A-RP: ACGCACTTGCATACCCTTGCTCCAAAACAAGAAC
pSAT6-eYFP-PANTK15A R124A	K15A-LP: AGTTAGCCGCGCACTGCAGTTCACGGAACTG	K15A-RP: TGCAGTGCGCGGCTAACTCGAATCGTTCCGAT	R124A-LP: AAGATGCAGCACGAGAAATTGATGGGATTTT	R124A-RP: TTTCTCGTGCTGCATCTTTTAAGAGTTCTTCT
pSAT6-eYFP-PANTE97A R124A	E97A-LP: TGTTTTGGCGCAAGGGTATAAAAGTGCGTTG	E97A-RP: ACCCTTGCGCCAAAACAAGAACAGCTTCCTG	R124A-LP: AAGATGCAGCACGAGAAATTGATGGGATTTT	R124A-RP: TTTCTCGTGCTGCATCTTTTAAGAGTTCTTCT
pSAT6-eYFP-PANTK101A R124A	K101A-LP: AAGGGTATGCAAGTGCGTTGCAGCAGACAGCAG	K101A-RP: ACGCACTTGCATACCCTTGCTCCAAAACAAGAAC	R124A-LP: AAGATGCAGCACGAGAAATTGATGGGATTTT	R124A-RP: TTTCTCGTGCTGCATCTTTTAAGAGTTCTTCT
pSAT6-eYFP-PANTK15A K101A R124A	K15A-LP: AGTTAGCCGCGCACTGCAGTTCACGGAACTG	K15A-RP: TGCAGTGCGCGGCTAACTCGAATCGTTCCGAT	K101A-LP: AAGGGTATGCAAGTGCGTTGCAGCAGACAGCAG	K101A-RP: ACGCACTTGCATACCCTTGCTCCAAAACAAGAAC	R124A-LP: AAGATGCAGCACGAGAAATTGATGGGATTTT	R124A-RP: TTTCTCGTGCTGCATCTTTTAAGAGTTCTTCT
pSAT6-eYFP-PANTR20A	R20A-LP: GCAGTTCAGCGAACTGGTCTAAAGCGATCCGAG	R20A-RP: ACCAGTTCGCTGAACTGCAGTGCTTGGCTAACT
pSAT6-eYFP-PANT-IDR1NtSRFR1	IDR1NtSRFR1-LP: CGAACGCGTaccgacaatcattctgtgga	IDR1NtSRFR1-RP: GCGCCCGGGaattgacttggtcttgttaa
pSAT6-eYFP-PANT-IDR1GmSRFR1	IDR1GmSRFR1-LP: CGAACGCGTgcattgtatgaaacaaatgg	IDR1GmSRFR1-RP: GCGCCCGGGtatagacttagtctttgaaa
pSAT6-eYFP-PANT-IDR1ZmSRFR1	IDR1ZmSRFR1-LP: CGAACGCGTacaacccagtctgcggacca	IDR1ZmSRFR1-RP: GCGCCCGGGtatagattttgatgactttg
pSAT6-eYFP-PANT-IDR1OsSRFR1	IDR1OsSRFR1-LP: CGAACGCGTGACCGTGTCGTGGATGCATC	IDR1OsSRFR1-RP: GCGCCCGGGTTTTGATATTTTTGAAGCAA
pSAT6-eYFP-PANT-No Stop (NS)	PANT-II-LP: TGCAGTCGACATGGCGACGGCGACGGCGAC	PANT-II-RP: TCACCCGGGACTAGTACGCGTATGACTTTTTAAAATCCCATC
pSAT6-eYFP-PANT-IDR1AtSRFR1 No Stop (NS)	IDR1AtSRFR1-II-LP: CATACGCGTGCCACCGAGTCTCCGC	IDR1AtSRFR1-II-RP: GCGCCCGGGTATTCTTGCTATGGTGTACT
pSAT6-eYFP-PANT-HIRD11	HIRD11-LP: CGAACGCGTatggcaggactcatcaacaag	HIRD11-RP: GCGCCCGGGatcgctgtcgctgtcactgc
pSAT6-eYFP-PANT-XERO1	XERO1-LP: CGAACGCGTATGGAGTCTTACCAAAACCAG	XERO1-RP: TATCCCGGGCTAATGATGACCACCCGGAA
pSAT6-eYFP-PANT-COR47	COR47-LP: CGAACGCGTatggctgaggagtacaagaac	COR47-RP: GCGCCCGGGatcatcagactctttttctt
pSAT6-eYFP-PANT-ERD14	ERD14-LP: CGAACGCGTATGGCTGAGGAAATCAAGAAT	ERD14-RP: GCGCCCGGGTTCTTTATCTTTCTTCTCCT
pSAT6-eYFP-PANT-COR15A	COR15A-LP: CGAACGCGTATGGCGATGTCTTTCTCAGG	COR15A-RP: TATCCCGGGCTTTGTGGCATCCTTAGCCT
pSAT6-eYFP-PANT-LEA4-1	LEA4-1-LP: CGAACGCGTATGCAATCGGCGAAACAGAAG	LEA4-1-RP: GCGCCCGGGGTAGTGATGATGATTATGAT
pSAT6-eYFP-PANT-IDRFLL2	IDRFLL2-222-359-LP: CGAACGCGTATGGCTAGGGAAGTTGAAAA	IDRFLL2-222-359-RP: GCGCCCGGGTCTGCGACTAGGGTTTCCGT
pSAT6-eYFP-PANT-IDRHEM1	IDRHEM1-1296-1424-LP: CGAACGCGTCCTTCCACACCGCTCTCAAC	IDRHEM1-1296-1424-RP: GCGCCCGGGGTTATGCTGTTTATATGAGA
pSAT6-eYFP-PANT-IDRFCA	IDRFCA630-747-LP: CGAACGCGTcgagagcaacagaaacagca	IDRFCA630-747-RP: GCGCCCGGGagctttattcttccacatga
pSAT6-eYFP-PANT-IDR1TDP43	IDR1TDP43-LP: CGAACGCGTaatgccgaacctaagcacaa	IDR1TDP43-RP: GCGCCCGGGcattccccagccagaagact
pSAT6-eYFP-PANT-IDR1SRFR1 -(NS)E148K E152K	E148K E152K-LP: CATAGTAAGAAGTCTGATAAAAAAAGTGACAAGCTGG	E148K E152K-RP: TTTTTTATCAGACTTCTTACTATGATAGGCAGGGG
pSAT6-eYFP-PANT-IDR1SRFR1 -(NS)E148K E152K D155N D158N	E148K E152K-LP: CATAGTAAGAAGTCTGATAAAAAAAGTGACAAGCTGG	E148K E152K-RP: TTTTTTATCAGACTTCTTACTATGATAGGCAGGGG	E148K E152K D155N D158N-LP: AAAAGTAACAAGCTGAACAACCATGAATCAGGAGCAAG	E148K E152K D155N D158N-RP: GGTTGTTCAGCTTGTTACTTTTTTTATCAGACTTCTT
pSAT6-eYFP-PANT-IDR1SRFR1 -(NS)I183T V184T	I183T V184T-LP: ATCAAAGAcAacAAGCTTTTCAAAAGTTGCATCCAAGGC	I183T V184T-RP: AAAAGCTTgtTgTCTTTGATTGCTCGCCCAATTCGCT
pSAT6-eYFP-PANT-IDR1SRFR1 -(NS)I183T V184T F186S V189G	I183T V184T-LP: ATCAAAGAcAacAAGCTTTTCAAAAGTTGCATCCAAGGC	I183T V184T-RP: AAAAGCTTgtTgTCTTTGATTGCTCGCCCAATTCGCT	I183T V184T F186S V189G-LP: AGCTCTTCAAAAGGTGCATCCAAGGCTAGCAAGCAATC	I183T V184T F186S V189G-RP: GATGCAGCTTTTGAAGAGCTTgtTgTCTTTGATTGCTC
pSAT6-eYFP-PANT-IDR1SRFR1 -(NS)K188E K192E	K188E K192E-LP: TTTTCAGAAGTTGCATCCGAGGCTAGCAAGCAATCTG	K188E K192E-RP: AGCCTCGGATGCAACTTCTGAAAAGCTTACTATCTTT
pSAT6-eYFP-PANT-IDR1SRFR1 -(NS)D235H D238H	D235H D238H-LP: GTTCTCATTTGCATCATAATTTAGCTGAAAGTTCCG	D235H D238H-RP: AATTATGATGCAAATGAGAACCATTACAAGGTTTAC
pSAT6-eYFP-PANT-IDR1SRFR1 -(NS)D235H D238H E242H D245K	D235H D238H-LP: GTTCTCATTTGCATCATAATTTAGCTGAAAGTTCCG	D235H D238H-RP: AATTATGATGCAAATGAGAACCATTACAAGGTTTAC	D235H D238H E242H D245K-LP: AGCTAAAAGTTCCCATCGGTTCGGGGAGCTATCGAT	D235H D238H E242H D245K-RP: CGATGGGAACTTTTAGCTAAATTATGATGCAAATGAGAAC
pSAT6-eYFP-PANT-IDR1SRFR1 -(NS)L236S L240S	L236S L240S-LP: CTGATTCGCATGATAATTCAGCTGAAAGTTCCGATCGG	L236S L240S-RP: CAGCTGAATTATCATGCGAATCAGAACCATTACAAGGT
pSAT6-eYFP-PANT-IDR1SRFR1 -(NS)F247T	F247T-LP: ATCGGACCGGGGAGCTATCGATTAATGGAAAC	F247T-RP: CCCCGGTCCGATCGGAACTTTCAGCTAAATTAT
pSAT6-eYFP-PANT-IDR1SRFR1 -(NS)I259T	I259T-LP: GATAAGTACTAAGTCTAGCAAAATGAGCCAT	I259T-RP: GACTTAGTACTTATCTTGTTTCCATTAATCG
pSAT6-eYFP-PANT-IDR1SRFR1 -(NS)F247T L250T I259T	F247T-LP: ATCGGACCGGGGAGCTATCGATTAATGGAAAC	F247T-RP: CCCCGGTCCGATCGGAACTTTCAGCTAAATTAT	F247T L250T-LP: CGGGGAGACATCGATTAATGGAAACAAGATAAGTATT	F247T L250T-RP: AATCGATGTCTCCCCGGTCCGATCGGAAC	I259T-LP: GATAAGTACTAAGTCTAGCAAAATGAGCCAT	I259T-RP: GACTTAGTACTTATCTTGTTTCCATTAATCG
pSAT6-eYFP-PANT-IDR1SRFR1 -(NS)K260E K263E	K260E K263E-LP: GTATTGAGTCTAGCGAAATGAGCCATAAAGCTGAG	K260E K263E-RP: CATTTCGCTAGACTCAATACTTATCTTGTTTCCATT
pSAT6-eYFP-PANT-IDR1SRFR1 -(NS)K267E	K267E-LP: CCATGAAGCTGAGGCACGTTGCGGAATT	K267E-RP: AGCTTCATGGCTCATTTTGCTAGACTTAATAC
pSAT6-eYFP-PANT-IDR1SRFR1 -(NS)K267E R271D	K267E R271D-LP: GAGGCAGATTGCGGAATTAGTGATGAATCCAGG	K267E R271D-RP: CCGCAATCTGCCTCAGCTTCATGGCTCATTTT
pSAT6-eYFP-PANT-IDR1SRFR1 -(NS)Del_135-212	IDR1AtSRFR1-II-LP: CATACGCGTGCCACCGAGTCTCCGC	PANT-IDR1SRFR1 -(II)Del_135-212-RP: ATACCCGGGCTCTTTTTCCTTGTACACTGATCC
pSAT6-eYFP-PANT-IDR1SRFR1 -(NS)Del_214-289	PANT-IDR1SRFR1 -(II)Del_214-289-LP: CGAACGCGTGAGAATGGAAAGTGTGGCAGC	IDR1AtSRFR1-II-RP: GCGCCCGGGTATTCTTGCTATGGTGTACT
pSAT6-eYFP-PANT-IDR1SRFR1 -(NS)Del_135-212 Del_273-289	PANT-IDR1SRFR1 -(II)Del_214-289-LP: CGAACGCGTGAGAATGGAAAGTGTGGCAGC	PANT-IDR1SRFR1 -(II)Del_135-212 Del_273-289-RP: ATACCCGGGGCAACGTGCCTCAGCTTTATG
pSAT6-eYFP-PANT-IDR1SRFR1 -(NS)E148K E152K 260E K263E	E148K E152K-LP: CATAGTAAGAAGTCTGATAAAAAAAGTGACAAGCTGG	E148K E152K-RP: TTTTTTATCAGACTTCTTACTATGATAGGCAGGGG	K260E K263E-LP: GTATTGAGTCTAGCGAAATGAGCCATAAAGCTGAG	K260E K263E-RP: CATTTCGCTAGACTCAATACTTATCTTGTTTCCATT
pSAT6-eYFP-PANT-IDR1SRFR1 -(NS)D235H D238H 260E K263E	D235H D238H-LP: GTTCTCATTTGCATCATAATTTAGCTGAAAGTTCCG	D235H D238H-RP: AATTATGATGCAAATGAGAACCATTACAAGGTTTAC	K260E K263E-LP: GTATTGAGTCTAGCGAAATGAGCCATAAAGCTGAG	K260E K263E-RP: CATTTCGCTAGACTCAATACTTATCTTGTTTCCATT
pSAT6-eYFP-PANT-IDR1SRFR1 -(NS)D235H D238H E148K E152K	E148K E152K-LP: CATAGTAAGAAGTCTGATAAAAAAAGTGACAAGCTGG	E148K E152K-RP: TTTTTTATCAGACTTCTTACTATGATAGGCAGGGG	D235H D238H-LP: GTTCTCATTTGCATCATAATTTAGCTGAAAGTTCCG	D235H D238H-RP: AATTATGATGCAAATGAGAACCATTACAAGGTTTAC
pSAT6-eYFP-PANT-IDR1SRFR1 -(NS)I221T Y224S	I221T Y224S-LP: CCAAACCAATGGTTCTTATGAATCATGTAAACCTTGT	I221T Y224S-RP: CATAAGAACCATTGGTTTGGCTGCCACACTTTC
pSAT6-eYFP-PANT-IDR1SRFR1 -(NS)F247T L250T	F247T-LP: ATCGGACCGGGGAGCTATCGATTAATGGAAAC	F247T-RP: CCCCGGTCCGATCGGAACTTTCAGCTAAATTAT	F247T L250T-LP: CGGGGAGACATCGATTAATGGAAACAAGATAAGTATT	F247T L250T-RP: AATCGATGTCTCCCCGGTCCGATCGGAAC
pSAT6-eYFP-PANT-IDR1SRFR1 -(NS)Y284T	I284T-LP: TAAGAAGACCACCATAGCAAGAATACCCGGGATC	I284T-RP: TATGGTGGTCTTCTTATTTTTCCTGGATTCATCAC
pSAT6-eYFP-PANT-IDR1SRFR1 -(NS)Y284T I289T	Y284T I289T-LP: CAAGAACACCCGGGATCCACCTGATCTAG	Y284T I289T-RP: CGGGTGTTCTTGCTATGGTGGTCTTCTTATTT
pSAT6-eYFP-PANT-IDR1SRFR1 -(NS)F247T Y284T I289T	F247T-LP: ATCGGACCGGGGAGCTATCGATTAATGGAAAC	F247T-RP: CCCCGGTCCGATCGGAACTTTCAGCTAAATTAT	I284T-LP: TAAGAAGACCACCATAGCAAGAATACCCGGGATC	I284T-RP: TATGGTGGTCTTCTTATTTTTCCTGGATTCATCAC	Y284T I289T-LP: CAAGAACACCCGGGATCCACCTGATCTAG	Y284T I289T-RP: CGGGTGTTCTTGCTATGGTGGTCTTCTTATTT
pSAT6-eYFP-PANT-IDR1SRFR1 -(NS)F247T L250T I221T Y224S	F247T-LP: ATCGGACCGGGGAGCTATCGATTAATGGAAAC	F247T-RP: CCCCGGTCCGATCGGAACTTTCAGCTAAATTAT	F247T L250T-LP: CGGGGAGACATCGATTAATGGAAACAAGATAAGTATT	F247T L250T-RP: AATCGATGTCTCCCCGGTCCGATCGGAAC	I221T Y224S-LP: CCAAACCAATGGTTCTTATGAATCATGTAAACCTTGT	I221T Y224S-RP: CATAAGAACCATTGGTTTGGCTGCCACACTTTC
pSAT6-eYFP-PANT-IDR1SRFR1 -(NS)Y284T I289T I221T Y224S	I284T-LP: TAAGAAGACCACCATAGCAAGAATACCCGGGATC	I284T-RP: TATGGTGGTCTTCTTATTTTTCCTGGATTCATCAC	Y284T I289T-LP: CAAGAACACCCGGGATCCACCTGATCTAG	Y284T I289T-RP: CGGGTGTTCTTGCTATGGTGGTCTTCTTATTT	I221T Y224S-LP: CCAAACCAATGGTTCTTATGAATCATGTAAACCTTGT	I221T Y224S-RP: CATAAGAACCATTGGTTTGGCTGCCACACTTTC
pSAT6-eYFP-PANT-IDR1SRFR1 -(NS)I221T Y224S F247T Y284T I289T	I221T Y224S-LP: CCAAACCAATGGTTCTTATGAATCATGTAAACCTTGT	I221T Y224S-RP: CATAAGAACCATTGGTTTGGCTGCCACACTTTC	F247T-LP: ATCGGACCGGGGAGCTATCGATTAATGGAAAC	F247T-RP: CCCCGGTCCGATCGGAACTTTCAGCTAAATTAT	I284T-LP: TAAGAAGACCACCATAGCAAGAATACCCGGGATC	I284T-RP: TATGGTGGTCTTCTTATTTTTCCTGGATTCATCAC	Y284T I289T-LP: CAAGAACACCCGGGATCCACCTGATCTAG	Y284T I289T-RP: CGGGTGTTCTTGCTATGGTGGTCTTCTTATTT
pSAT6-eYFP-PANT-IDR1SRFR1 -(NS)I221T Y224S F247T L250T Y284T	I221T Y224S-LP: CCAAACCAATGGTTCTTATGAATCATGTAAACCTTGT	I221T Y224S-RP: CATAAGAACCATTGGTTTGGCTGCCACACTTTC	F247T-LP: ATCGGACCGGGGAGCTATCGATTAATGGAAAC	F247T-RP: CCCCGGTCCGATCGGAACTTTCAGCTAAATTAT	F247T L250T-LP: CGGGGAGACATCGATTAATGGAAACAAGATAAGTATT	F247T L250T-RP: AATCGATGTCTCCCCGGTCCGATCGGAAC	I284T-LP: TAAGAAGACCACCATAGCAAGAATACCCGGGATC	I284T-RP: TATGGTGGTCTTCTTATTTTTCCTGGATTCATCAC
pSAT6-eYFP-DIX-Stop	DIX-LP: CGAGGTACCatggcgggtagcagcactgg	DIX-RP: ATGCCCGGGTCAtgaggacaccagccagg
pSAT6-eYFP-DIX-No Stop	SalI-DIX-LP: GCAGTCGACatggcgggtagcagcactg	MluI-DIX-RP: AGTACGCGTtgaggacaccagccaggatac
pSAT6-eYFP-IDR1DVL2	IDR1DVL2-LP: CGAGGTACCgataatccccaacccgagat	IDR1DVL2-RP: GTGCCCGGGTCAgagagacattgtggaat
pSAT6-eYFP-DIX-IDR1DVL2	DIX-LP: CGAGGTACCatggcgggtagcagcactgg	IDR1DVL2-RP: GTGCCCGGGTCAgagagacattgtggaat
pSAT6-eYFP-DVL2	DIX-LP: CGAGGTACCatggcgggtagcagcactgg	DVL2-RP: GATCCCGGGctacataacatccacaaagaac
pSAT6-eYFP-DIX-HIRD11	HIRD11-LP: CGAACGCGTatggcaggactcatcaacaag	HIRD11-RP: GCGCCCGGGatcgctgtcgctgtcactgc
pSAT6-eYFP-DIX-XERO1	XERO1-LP: CGAACGCGTATGGAGTCTTACCAAAACCAG	XERO1-RP: TATCCCGGGCTAATGATGACCACCCGGAA
pSAT6-eYFP-DIX-XERO2	XERO2-LP: CGCACGCGTatgaattctcaccagaatca	XERO2-RP: TATCCCGGGctagtgatgaccaccgggaa
pSAT6-eYFP-DIX-COR47	COR47-LP: CGAACGCGTatggctgaggagtacaagaac	COR47-RP: GCGCCCGGGatcatcagactctttttctt
pSAT6-eYFP-DIX-LEA4-1	LEA4-1-LP: CGAACGCGTATGCAATCGGCGAAACAGAAG	LEA4-1-RP: GCGCCCGGGGTAGTGATGATGATTATGAT
pSAT6-eYFP-DIX-COR15A	COR15A-LP: CGAACGCGTATGGCGATGTCTTTCTCAGG	COR15A-RP: TATCCCGGGCTTTGTGGCATCCTTAGCCT
pSAT6-eYFP-DIX-IDR1TDP43	IDR1TDP43-LP: CGAACGCGTaatgccgaacctaagcacaa	IDR1TDP43-RP: GCGCCCGGGcattccccagccagaagact
pSAT6-eYFP-DIX-IDR1DVL2-P1V156E V157E L159R	P1V156E V157E L159R-LP: gtcagAagAgtcacggaggcgggagcggcctcg	P1V156E V157E L159R-RP: cctcCgtgacTctTctgactcggtttctgtctcaggctc
pSAT6-eYFP-DIX-IDR1DVL2-P2L185R L189R	P2L185R L189R-LP: ccgccGccGtaagcgccaccggcggcgaaggaag	P2L185R L189R-RP: gcttaCggCggcgggaggcactgctctgctccgtgG
pSAT6-eYFP-DIX-IDR1DVL2-P3L208H M209T L213R	P3L208H M209T L213R-LP: tacccAcaCgaccagcgagctggagagtaccag	P3L208H M209T L213R-RP: tggtcGtgTgggtagaggagctctcgtatccgg
pSAT6-eYFP-DIX-IDR1DVL2-P4M217T F220S	P4M217T F220S-LP: caccaCgagcaggtCcagcagctccacggagcagAG	P4M217T F220S-RP: tgctgGacctgctcGtggtgtcctcctcgtccgagtc
pSAT6-eYFP-DIX-IDR1DVL2-P5L232R L233R	P5L232R L233R-LP: ccgccGccGtaagcgccaccggcggcgaaggaag	P5L232R L233R-LP: gcttaCggCggcgggaggcactgctctgctccgtgG
pSAT6-eYFP-DIX-IDR1DVL2-P6F253S V256D	P6F253S V256D-LP: AtcctCcagcagcgAcacagattccacaatgtctctc	P6F253S V256D-RP: tgtgTcgctgctgGaggatgacgtcctctccag
pSAT6-eYFP-DIXI17T	DIXI17T-LP: ggtgaCttaccacctggatgaggaagagac	DIXI17T-RP: gtggtaaGtcaccttcgtctccccaaccc
pSAT6-eYFP-DIXY27S	DIXY27S-LP: ctccctCcctggtgaagatccctgtccccgc	DIXY27S-RP: caccaggGagggagtctcttcctcatccagg
pSAT6-eYFP-DIXL28T	DIXL28T-LP: tccctacACggtgaagatccctgtccccgccg	DIXL28T-RP: cttcaccGTgtagggagtctcttcctcatccag
pSAT6-eYFP-DIXF56S	DIXF56S-LP: agtactCtttcaagtctatggatcaggatttcgG	DIXF56S-RP: cttgaaaGagtacttggcgcccgcgggcc
pSAT6-eYFP-DIXF64S	DIXF64S-LP: caggattCcggggtggtgaaggaagaaatttc	DIXF64S-RP: ccccgGaatcctgatccatagacttgaaaaag
pSAT6-eYFP-DIXV67T	DIXV67T-LP: ggggtgACgaaggaagaaatttcagatgac	DIXV67T-RP: tccttcGTcaccccgaaatcctgatccatag
pSAT6-eYFP-DIXK68T	DIXK68T-LP: gtggtgaCggaagaaatttcagatgacaacg	DIXK68T-RP: cttccGtcaccaccccgaaatcctgatcc
pSAT6-eYFP-DIXI17T Y27S	DIXI17T-LP: ggtgaCttaccacctggatgaggaagagac	DIXI17T-RP: gtggtaaGtcaccttcgtctccccaaccc	DIXY27S-LP: ctccctCcctggtgaagatccctgtccccgc	DIXY27S-RP: caccaggGagggagtctcttcctcatccagg
pSAT6-eYFP-DIXI17T L28T	DIXI17T-LP: ggtgaCttaccacctggatgaggaagagac	DIXI17T-RP: gtggtaaGtcaccttcgtctccccaaccc	DIXL28T-LP: tccctacACggtgaagatccctgtccccgccg	DIXL28T-RP: cttcaccGTgtagggagtctcttcctcatccag
pSAT6-eYFP-DIXI17T F56S	DIXI17T-LP: ggtgaCttaccacctggatgaggaagagac	DIXI17T-RP: gtggtaaGtcaccttcgtctccccaaccc	DIXF56S-LP: agtactCtttcaagtctatggatcaggatttcgG	DIXF56S-RP: cttgaaaGagtacttggcgcccgcgggcc
pSAT6-eYFP-DIXI17T F64S	DIXI17T-LP: ggtgaCttaccacctggatgaggaagagac	DIXI17T-RP: gtggtaaGtcaccttcgtctccccaaccc	DIXF64S-LP: caggattCcggggtggtgaaggaagaaatttc	DIXF64S-RP: ccccgGaatcctgatccatagacttgaaaaag
pSAT6-eYFP-DIXY27S V67T	DIXY27S-LP: ctccctCcctggtgaagatccctgtccccgc	DIXY27S-RP: caccaggGagggagtctcttcctcatccagg	DIXV67T-LP: ggggtgACgaaggaagaaatttcagatgac	DIXV67T-RP: tccttcGTcaccccgaaatcctgatccatag
pSAT6-eYFP-DIXY27S K68T	DIXY27S-LP: ctccctCcctggtgaagatccctgtccccgc	DIXY27S-RP: caccaggGagggagtctcttcctcatccagg	DIXK68T-LP: gtggtgaCggaagaaatttcagatgacaacg	DIXK68T-RP: cttccGtcaccaccccgaaatcctgatcc
pSAT6-eYFP-DIXL28T F56S	DIXL28T-LP: tccctacACggtgaagatccctgtccccgccg	DIXL28T-RP: cttcaccGTgtagggagtctcttcctcatccag	DIXF56S-LP: agtactCtttcaagtctatggatcaggatttcgG	DIXF56S-RP: cttgaaaGagtacttggcgcccgcgggcc
pSAT6-eYFP-DIXL28T F64S	DIXL28T-LP: tccctacACggtgaagatccctgtccccgccg	DIXL28T-RP: cttcaccGTgtagggagtctcttcctcatccag	DIXF64S-LP: caggattCcggggtggtgaaggaagaaatttc	DIXF64S-RP: ccccgGaatcctgatccatagacttgaaaaag
pSAT6-eYFP-DIXI17T V67T	DIXI17T-LP: ggtgaCttaccacctggatgaggaagagac	DIXI17T-RP: gtggtaaGtcaccttcgtctccccaaccc	DIXV67T-LP: ggggtgACgaaggaagaaatttcagatgac	DIXV67T-RP: tccttcGTcaccccgaaatcctgatccatag
pSAT6-eYFP-DIXI17T K68T	DIXI17T-LP: ggtgaCttaccacctggatgaggaagagac	DIXI17T-RP: gtggtaaGtcaccttcgtctccccaaccc	DIXK68T-LP: gtggtgaCggaagaaatttcagatgacaacg	DIXK68T-RP: cttccGtcaccaccccgaaatcctgatcc
pSAT6-eYFP-DIXY27S F56S	DIXY27S-LP: ctccctCcctggtgaagatccctgtccccgc	DIXY27S-RP: caccaggGagggagtctcttcctcatccagg	DIXF56S-LP: agtactCtttcaagtctatggatcaggatttcgG	DIXF56S-RP: cttgaaaGagtacttggcgcccgcgggcc
pSAT6-eYFP-DIXY27S F64S	DIXY27S-LP: ctccctCcctggtgaagatccctgtccccgc	DIXY27S-RP: caccaggGagggagtctcttcctcatccagg	DIXF64S-LP: caggattCcggggtggtgaaggaagaaatttc	DIXF64S-RP: ccccgGaatcctgatccatagacttgaaaaag
pSAT6-eYFP-DIXL28T V67T	DIXL28T-LP: tccctacACggtgaagatccctgtccccgccg	DIXL28T-RP: cttcaccGTgtagggagtctcttcctcatccag	DIXV67T-LP: ggggtgACgaaggaagaaatttcagatgac	DIXV67T-RP: tccttcGTcaccccgaaatcctgatccatag
pSAT6-eYFP-DIXL28T K68T	DIXL28T-LP: tccctacACggtgaagatccctgtccccgccg	DIXL28T-RP: cttcaccGTgtagggagtctcttcctcatccag	DIXK68T-LP: gtggtgaCggaagaaatttcagatgacaacg	DIXK68T-RP: cttccGtcaccaccccgaaatcctgatcc
pSAT6-eYFP-DIXF56S V67T	DIXF56S-LP: agtactCtttcaagtctatggatcaggatttcgG	DIXF56S-RP: cttgaaaGagtacttggcgcccgcgggcc	DIXV67T-LP: ggggtgACgaaggaagaaatttcagatgac	DIXV67T-RP: tccttcGTcaccccgaaatcctgatccatag
pSAT6-eYFP-DIXF56S K68T	DIXF56S-LP: agtactCtttcaagtctatggatcaggatttcgG	DIXF56S-RP: cttgaaaGagtacttggcgcccgcgggcc	DIXK68T-LP: gtggtgaCggaagaaatttcagatgacaacg	DIXK68T-RP: cttccGtcaccaccccgaaatcctgatcc
pSAT6-eYFP-DIXWT-IDR1DVL2 Del_94-171	IDR1DVL2 Del_94-171-LP: ACTACGCGTcatggcgctgggggccacag	IDR1DVL2-RP: ACACCCGGGgagagacattgtggaatctgtg
pSAT6-eYFP-DIXWT-IDR1DVL2 Del_245-263	IDR1DVL2-LP: ACTACGCGTcatggcgctgggggccacag	IDR1DVL2 Del_245-263-RP: ACACCCGGGcctctgcttccttcgccgcc
pSAT6-eYFP-DIXWT-IDR1DVL2 Del_94-171 Del_245-263	IDR1DVL2 Del_94-171-LP: ACTACGCGTcatggcgctgggggccacag	IDR1DVL2 Del_245-263-RP: ACACCCGGGcctctgcttccttcgccgcc
pSAT6-eYFP-DIXY27S-IDR1DVL2	DIXY27S-LP: ctccctCcctggtgaagatccctgtccccgc	DIXY27S-RP: caccaggGagggagtctcttcctcatccagg
pSAT6-eYFP-DIXY27S-IDR1DVL2 Del_94-171	DIXY27S-LP: ctccctCcctggtgaagatccctgtccccgc	DIXY27S-RP: caccaggGagggagtctcttcctcatccagg	IDR1DVL2 Del_94-171-LP: ACTACGCGTcatggcgctgggggccacag	IDR1DVL2-RP: ACACCCGGGgagagacattgtggaatctgtg
pSAT6-eYFP-DIXY27S-IDR1DVL2 Del_94-171 Del_245-263	DIXY27S-LP: ctccctCcctggtgaagatccctgtccccgc	DIXY27S-RP: caccaggGagggagtctcttcctcatccagg	IDR1DVL2 Del_94-171-LP: ACTACGCGTcatggcgctgggggccacag	IDR1DVL2 Del_245-263-RP: ACACCCGGGcctctgcttccttcgccgcc
pSAT6-eYFP-DIXY27S-IDR1DVL2-P1V156E V157E L159R	DIXY27S-LP: ctccctCcctggtgaagatccctgtccccgc	DIXY27S-RP: caccaggGagggagtctcttcctcatccagg	P1V156E V157E L159R-LP: gtcagAagAgtcacggaggcgggagcggcctcg	P1V156E V157E L159R-RP: cctcCgtgacTctTctgactcggtttctgtctcaggctc
pSAT6-eYFP-DIXK68T-IDR1DVL2	DIXK68T-LP: gtggtgaCggaagaaatttcagatgacaacg	DIXK68T-RP: cttccGtcaccaccccgaaatcctgatcc
pSAT6-eYFP-DIXK68T-IDR1DVL2 Del_94-171	DIXK68T-LP: gtggtgaCggaagaaatttcagatgacaacg	DIXK68T-RP: cttccGtcaccaccccgaaatcctgatcc	IDR1DVL2 Del_94-171-LP: ACTACGCGTcatggcgctgggggccacag	IDR1DVL2-RP: ACACCCGGGgagagacattgtggaatctgtg
pSAT6-eYFP-DIXK68T-IDR1DVL2 Del_94-171 Del_245-263	DIXK68T-LP: gtggtgaCggaagaaatttcagatgacaacg	DIXK68T-RP: cttccGtcaccaccccgaaatcctgatcc	IDR1DVL2 Del_94-171-LP: ACTACGCGTcatggcgctgggggccacag	IDR1DVL2 Del_245-263-RP: ACACCCGGGcctctgcttccttcgccgcc
pSAT6-eYFP-DIXK68T-IDR1DVL2-P1V156E V157E L159R	DIXK68T-LP: gtggtgaCggaagaaatttcagatgacaacg	DIXK68T-RP: cttccGtcaccaccccgaaatcctgatcc	P1V156E V157E L159R-LP: gtcagAagAgtcacggaggcgggagcggcctcg	P1V156E V157E L159R-RP: cctcCgtgacTctTctgactcggtttctgtctcaggctc
